# PERCEPTIVE: an R Shiny pipeline for the prediction of epigenetic modulators in novel species

**DOI:** 10.1101/2024.11.20.624555

**Authors:** Eric M. Small, Christina R. Steadman

## Abstract

Epigenetic processes play key roles in regulating gene expression, genome stability, and metabolic output in organisms across the tree of life. Yet, the role epigenetics plays in regulating genomes and behaviors remains underdeveloped for microalgae, particularly as new species are identified and characterized. This is likely due to the cumbersome nature and species-dependent attributes of epigenetic wet-lab methodologies, which preclude the rapid identification of epigenetic modifications and modulators. However, there is extraordinary conservation of epigenetic processes from budding yeast to humans; in many cases, one may infer how behavior and function are epigenetically regulated in novel species by simply identifying epigenetic modulators, or the proteins responsible for conferring epigenetic modifications. To this end, we have developed a graphical software package, titled PERCEPTIVE (<u>p</u>ipelin<u>e</u> for the predi<u>c</u>tion of <u>ep</u>igenetic modulators in no<u>v</u>el sp<u>e</u>cies). This novel platform solely uses the genomic sequence of an organism, and preexisting information from model species, to predict the epigenetic modulators and associated modifications in a novel species. Predictions are presented to the user in a graphical interface, which provides literature-based interpretation of results, enabling users to quickly understand potential epigenetic processes in their species of interest and plan follow-up experiments. To test PERCEPTIVE, we predicted epigenetic modulators in several feedstock candidate algae species. To validate these predictions, wet-lab studies were performed, including mass spectrometry; these results underscore the high accuracy of PERCEPTIVE predictions. Overall, PERCEPTIVE represents a powerful tool for the research and manipulation of algal species, which does not require *a priori* knowledge of epigenetics and is accessible to a broad set of investigators.
