## Supplemental Table 1 for "PERCEPTIVE: an R Shiny pipeline for the prediction of epigenetic modulators in novel species"

### Sheet: T_striata
	H3K4me1	H3K4me2	H3K4me3	H3K4ac	H3Q5me1	H3K9me1	H3K9me2	H3K9me3	H3K14ac	H3K18ac	H3K23me1	H3K23ac	H3R42me2	H3R49me2	H3Q55me1	H3K56me1	H3K79me1	H3K79me2	H3K79me3	H3K122ac	H4K5ac	H4K8ac	H4K12ac	H4K16ac	H4K20me1	H4K20me2	H4K20me3	H4K20ac
Replete Modified	49.1719	0.00409479	0.000807672	0.0798711	0.577854	59.7686	0.011189	0.001382	9.25249	8.93025	0.230177	7.37925	0.612468	42.8796	2.10065	0.433212	9.6142	1.59157	0.657482	25.3295	10.037	2.97989	0.833643	10.5562	0.0560761	6.06143	0.0415942	1.88335
Replete Modified	47.4092	0.00176674	0.000455631	0.0598988	0.440958	59.4226	0.00515519	0.000828427	9.34363	11.0567	0.268423	9.38896	0.264018	71.9481	0.299936	0.0462052	1.92759	0.283301	0.14419	1.21955	9.65949	2.73038	0.808245	10.4463	0.0169192	4.37295	0.031178	0.153615
Deplete Modified	40.6001	1.50152	1.05071	0.180311	3.68391	54.908	2.14335	0.700357	19.3488	13.5864	0.416089	13.2164	1.00279	34.4174	2.82146	0.879839	0.202297	0.392468	0.365252	2.62045	10.4356	2.6044	0.746177	14.0204	0.95868	30.9272	0.907897	3.28425
Deplete Modified	46.5336	0.0404433	0.0405757	0.249568	0.684236	62.2708	0.473594	0.0101565	14.4672	11.6636	0.162327	11.9877	1.18851	77.9545	1.40979	0.425496	3.19557	3.75538	0.828332	12.465	11.4508	3.98989	1.85016	14.0292	1.95309	41.2587	1.67359	4.84239
Starved Modified	50.0375	0.00324704	0.00437228	0.0801961	0.660723	60.2202	0.0110134	0.00106625	12.2344	9.23143	0.404307	8.00155	0.73487	74.1156	0.722689	0.215185	0.164176	0.257788	0.166057	4.17798	10.281	3.15769	0.943792	11.2021	0.559493	16.8966	0.197502	4.04725
Starved Modified	48.9439	0.0480548	0.0130151	0.132161	0.647503	59.936	0.0183696	0.0314376	12.1397	9.98702	0.42361	8.18547	0.487678	52.2186	0.491115	0.114271	0.107683	0.289691	0.103139	1.37688	9.39127	2.5	0.63558	9.58722	0.233854	13.3035	0.12489	2.82429
Replete Average	48.2905	0.00293077	0.000631651	0.0698849	0.509406	59.5956	0.00817208	0.00110521	9.29806	9.9935	0.2493	8.3841	0.438243	57.4138	1.20029	0.239709	5.7709	0.937434	0.400836	13.2745	9.84823	2.85513	0.820944	10.5013	0.0364976	5.21719	0.0363861	1.01848
Deplete Average	43.5668	0.770984	0.545643	0.214939	2.18407	58.5894	1.30847	0.355257	16.908	12.625	0.289208	12.602	1.09565	56.186	2.11563	0.652667	1.69893	2.07392	0.596792	7.54274	10.9432	3.29714	1.29817	14.0248	1.45588	36.0929	1.29074	4.06332
Starved Average	45.9287	0.386957	0.273137	0.142412	1.34674	59.0925	0.658323	0.178181	13.103	11.3093	0.269254	10.4931	0.766945	56.7999	1.65796	0.446188	3.73491	1.50568	0.498814	10.4086	10.3957	3.07614	1.05956	12.263	0.746191	20.6551	0.663564	2.5409
	H3K4me1	H3K4me2	H3K4me3	H3K4ac	H3Q5me1	H3K9me1	H3K9me2	H3K9me3	H3K14ac	H3K18ac	H3K23me1	H3K23ac	H3R42me2	H3R49me2	H3Q55me1	H3K56me1	H3K79me1	H3K79me2	H3K79me3	H3K122ac	H4K5ac	H4K8ac	H4K12ac	H4K16ac	H4K20me1	H4K20me2	H4K20me3	H4K20ac
Max Average	48.2905	0.770984	0.545643	0.214939	2.18407	59.5956	1.30847	0.355257	16.908	12.625	0.289208	12.602	1.09565	57.4138	2.11563	0.652667	5.7709	2.07392	0.596792	13.2745	10.9432	3.29714	1.29817	14.0248	1.45588	36.0929	1.29074	4.06332
Standard Deviation	1.24641	1.03314	0.714273	0.0489722	2.12109	0.200961	1.1807	0.488045	3.45181	1.35961	0.179437	0.868765	0.131326	20.5545	0.998199	0.321269	5.43525	2.37794	0.327447	17.0483	0.717843	0.979693	0.780633	0.00618854	0.703153	7.3055	0.541424	1.10177

### Sheet: N_gaditana
	H2AK5ac	H2AK15ac	H3K4me1	H3K4me2	H3K4me3	H3Q5me1	H3K9me1	H3K9me2	H3K9me3	H3K14ac	H3K18ac	H3K23ac	H3R49me2	H3Q55me1	H3K79me1	H3K79me2	H3K79me3	H4K5ac	H4K8ac	H4K12ac	H4K16ac	H4K20me1	H4K20me2	H4K20me3
Light	5.69368	2.4343	9.78196	0.802557	0.696684	1.27369	26.4424	17.2397	1.34052	38.9314	8.94735	22.8322	6.56665	1.72707	16.0031	8.61617	3.95272	10.3151	10.9997	5.02367	36.9018	16.8955	70.9574	4.79588
Light	5.82725	1.98229	11.7745	1.40939	1.43148	1.79957	22.3164	14.9428	1.30879	42.9661	12.6902	22.3188	6.77586	2.19622	13.0888	7.72947	5.25033	12.3038	14.6142	7.6438	40.6617	15.4581	71.7774	3.75485
Light	5.48497	2.06182	15.0425	2.1835	2.42848	1.46685	15.4096	9.13599	0.870226	50.464	22.3618	29.257	5.3158	1.59358	7.19237	8.04011	12.4961	13.9228	16.4642	8.52676	43.7747	17.5335	66.2424	3.93841
Dark	5.92034	1.34085	14.0924	1.25131	1.14513	1.04639	16.2784	9.17446	0.797301	42.3084	13.8947	20.0648	5.45651	1.84951	7.04941	6.29713	13.1085	14.2632	17.861	9.73193	46.1984	14.3007	69.1424	5.4894
Dark	5.14249	0.759232	14.8627	2.35385	2.32391	1.40924	13.6678	9.37914	0.773636	47.5779	18.8987	25.6107	4.5563	2.1088	7.61829	8.70658	10.6332	12.4821	15.0684	7.56541	42.2783	14.1511	68.9147	3.64294
Dark	5.90817	3.53991	13.7926	1.18448	1.14564	1.72781	18.889	10.2047736157399	0.872127	44.3422	12.9977	24.2524	7.81917	1.6352	9.72238	8.97695	9.23674	12.1019	14.8337	7.94856	41.0739	17.357	67.624	3.2961
Average Light	5.66863	2.15947	12.1997	1.46515	1.51888	1.51337	21.3894	13.7728	1.17318	44.1205	14.6664	24.8027	6.21944	1.83896	12.0948	8.12858	7.23305	12.1806	14.026	7.06475	40.4461	16.629	69.6591	4.16304
Average Dark	5.657	1.88	14.2492	1.59655	1.53823	1.39448	16.2784	9.2768	0.814354	44.7428	15.2637	23.3093	5.94399	1.8645	8.13003	7.99356	10.9928	12.9491	15.9211	8.4153	43.1835	15.2696	68.5603	4.14281
	H2AK5ac	H2AK15ac	H3K4me1	H3K4me2	H3K4me3	H3Q5me1	H3K9me1	H3K9me2	H3K9me3	H3K14ac	H3K18ac	H3K23ac	H3R49me2	H3Q55me1	H3K79me1	H3K79me2	H3K79me3	H4K5ac	H4K8ac	H4K12ac	H4K16ac	H4K20me1	H4K20me2	H4K20me3
Max Average	5.66863	2.15947	14.2492	1.59655	1.53823	1.51337	21.3894	13.7728	1.17318	44.7428	15.2637	24.8027	6.21944	1.8645	12.0948	8.12858	10.9928	12.9491	15.9211	8.4153	43.1835	16.629	69.6591	4.16304
Standard Deviation	0.172506	0.241307	0.552014	0.656694	0.680424	0.266012	5.5745	4.17664	0.262842	2.65752	3.17979	3.86608	0.789533	0.237159	4.48869	0.44992	1.96075	1.15386	1.68417	1.15622	2.67955	1.06305	2.98721	0.555681
